# Diversity and evolution of a phase-variable multi-locus antigen in *Neisseria gonorrhoeae*

**DOI:** 10.64898/2026.02.02.703239

**Authors:** QinQin Yu, Tatum D. Mortimer, Sofia O.P. Blomqvist, Bailey Bowcutt, David Helekal, Samantha G. Palace, Yonatan H. Grad

## Abstract

*Neisseria gonorrhoeae* is a sexually transmitted bacterial pathogen that deploys multiple mechanisms to evade the immune system, including rapid variation in surface antigens. One of the most abundant and diverse antigens is the Opacity (Opa) protein, a surface protein that mediates gonococcal attachment to host receptors. Studies of Opa diversity and evolution have been limited by the inability of short-read sequencing to resolve the multiple copies of *opa* in each genome, preventing a comprehensive understanding of antigenic variation for vaccine design and immunology studies. We assembled a dataset of 219 complete genomes from diverse clinical isolates using long-read sequencing and developed bioinformatics and phylogenetics tools to assess *opa* variation quantitatively. Each genome had on average 7 distinct *opa* alleles at 9 to 12 *opa* loci, and almost all isolates had at least one pair of identical or near-identical *opa* genes. Fewer *opa* genes were in frame, and thus inferred to be expressed, than expected due to chance. While genomic distance between isolates correlated with overall *opa* allele sequence similarity, *opa* genes were on average 74 times more diverse than the rest of the genome. One *opa* locus evolved more rapidly than the other loci. There was little evidence that interspecies recombination contributed to *N. gonorrhoeae opa* diversity. Our findings reveal a continuously evolving *opa* repertoire that leads to diverse *opa* alleles even in closely related strains and indicate that there are likely unknown biological factors modulating *opa* expression.

**Author Summary:** The rising levels of antibiotic resistance in *Neisseria gonorrhoeae* make controlling the spread of this sexually transmitted pathogen a public health priority. *N. gonorrhoeae* rapidly varies surface proteins to evade recognition by the human adaptive immune system. Understanding how these proteins evolve may help us design better vaccines and control measures for curbing the spread of gonorrhea. One of the most abundant surface proteins is the Opacity protein (Opa), which helps *N. gonorrhoeae* bind to host cells upon colonization. Research efforts to understand the evolution of Opa have been limited because it is encoded by multiple genes in the genome that are not resolved by short-read sequencing technologies. Here, we resolved the genes that encode Opa using a dataset of 132 publicly available complete genomes and 87 genomes that we completed using long-read sequencing of diverse clinical isolates. We found that Opa evolves rapidly to generate different versions of the protein in the same isolate, but very few of these protein versions appear expressed. We also found evidence that there may be other, uncharacterized mechanisms that control how these proteins evolve over longer timescales.
