## Supplementary material for "Diversity and evolution of a phase-variable multi-locus antigen in *Neisseria gonorrhoeae*": Table S1 references

Item type	Authors	Title	Journal	Journal (full title)	Publication year	Volume	Issue	Pages	Folders filed in	Publisher	Date published	Date accessed	ISSN	ISSN (alt.)	URLs	DOI	PMID	PMC ID	Abstract	Keywords	Copyright	Affiliation	Language	Subtype	Attachments
Journal article	Cherdtrakulkiat T,Wongsurawat T,Jenjaroenpun P,Sutheeworapong S,Leelawiwat W,Woodring JV,Dunne EF,Papp JR,Srifuengfung S,Tribuddharat C	Complete genome sequence of Neisseria gonorrhoeae multilocus sequence type ST7363 isolated from Thailand	Microbiol. Resour. Announc.	Microbiology Resource Announcements	2021	10	41	e0057321	Ng datasets/Publicly available complete genomes references 1/20/2026	American Society for Microbiology	2021-10-14	2026-01-20	2576-098X		http://dx.doi.org/10.1128/MRA.00573-21;https://journals.asm.org/doi/10.1128/MRA.00573-21;https://pubmed.ncbi.nlm.nih.gov/34647806/;https://www.ncbi.nlm.nih.gov/pubmed/34647806;https://www.ncbi.nlm.nih.gov/pmc/articles/PMC8515890	10.1128/MRA.00573-21	34647806	PMC8515890	A Neisseria gonorrhoeae multilocus sequence type (MLST) ST7363 strain was isolated from a patient at the Faculty of Medicine Siriraj Hospital, Mahidol University, Bangkok, Thailand, in 2010 and completely sequenced. This strain is susceptible to ceftriaxone and cefixime. A complete circular chromosome and circular plasmids were assembled from combined Oxford Nanopore Technologies (ONT) and Illumi…		https://doi.org/10.1128/AuthorWarrantyLicense.v1		en	Research Article	All Papers/C/Cherdtrakulkiat et al. 2021 - Complete genome sequence of Neisseria gonorrhoeae multilocus sequence type ST7363 isolated from Thailand.pdf
Journal article	Buckley C,Beatson SA,Limnios A,Lahra MM,Whiley DM,Forde BM	Whole-genome sequencing as an improved means of investigating Neisseria gonorrhoeae treatment failures	Sex. Health	Sexual Health	2019	16	5	500-507	Ng datasets/Publicly available complete genomes references 1/20/2026	CSIRO Publishing	2019-09	2026-01-20	1449-8987	1448-5028	http://dx.doi.org/10.1071/SH19012;https://connectsci.au/sh/article/16/5/500/101980/Whole-genome-sequencing-as-an-improved-means-of;https://pubmed.ncbi.nlm.nih.gov/31481151/;https://www.ncbi.nlm.nih.gov/pubmed/31481151	10.1071/SH19012	31481151		Background Although rare, Neisseria gonorrhoeae treatment failures associated with ceftriaxone have been reported. The World Health Organization (WHO) recommends standardised protocols to verify these cases. Two cases from Australia were previously investigated using N. gonorrhoeae multiantigen sequence typing (NG-MAST), which has been used extensively to assess treatment failures. Case 1 pharyng…		https://creativecommons.org/licenses/by-nc-nd/4.0/		en	Research Article	All Papers/B/Buckley et al. 2019 - Whole-genome sequencing as an improved means of investigating Neisseria gonorrhoeae treatment failures.pdf
Journal article	Yan J,Chen Y,Yang F,Ling X,Jiang S,Zhao F,Yu Y,van der Veen S	High percentage of the ceftriaxone-resistant Neisseria gonorrhoeae FC428 clone among isolates from a single hospital in Hangzhou, China	J. Antimicrob. Chemother.	The Journal of Antimicrobial Chemotherapy	2021	76	4	936-939	Ng datasets/Publicly available complete genomes references 1/20/2026	Oxford University Press (OUP)	2021-03-12	2026-01-20	1460-2091	0305-7453	http://dx.doi.org/10.1093/jac/dkaa526;https://academic.oup.com/jac/article/76/4/936/6066597;https://pubmed.ncbi.nlm.nih.gov/33406237/;https://www.ncbi.nlm.nih.gov/pubmed/33406237	10.1093/jac/dkaa526	33406237		OBJECTIVES: Ceftriaxone is currently the last-remaining empirical antimicrobial therapy for treatment of gonorrhoea. However, the high-level ceftriaxone-resistant gonococcal FC428 clone has shown transmission in China in recent years. Therefore, the aim of this study was to analyse ceftriaxone resistance among a collection of recent clinical isolates, with a specific focus on prevalence of the FC…		https://academic.oup.com/journals/pages/open_access/funder_policies/chorus/standard_publication_model		en	Research Article	All Papers/Y/Yan et al. 2021 - High percentage of the ceftriaxone-resistant Neisseria ... FC428 clone among isolates from a single hospital in Hangzhou, China.pdf
Journal article	Cherdtrakulkiat T,Wongsurawat T,Jenjaroenpun P,Sutheeworapong S,Leelawiwat W,Hickey AC,Dunne EF,Raengsakulrach B,Tribuddharat C	Complete genome sequences of three Neisseria gonorrhoeae isolates from Thailand with multidrug resistance and multilocus sequence type 1903	Microbiol. Resour. Announc.	Microbiology Resource Announcements	2020	9	19		Ng datasets/Publicly available complete genomes references 1/20/2026	American Society for Microbiology	2020-05-07	2026-01-20	2576-098X		http://dx.doi.org/10.1128/MRA.00198-20;https://journals.asm.org/doi/10.1128/MRA.00198-20;https://pubmed.ncbi.nlm.nih.gov/32381609/;https://www.ncbi.nlm.nih.gov/pubmed/32381609;https://www.ncbi.nlm.nih.gov/pmc/articles/PMC7206487	10.1128/MRA.00198-20	32381609	PMC7206487	Multilocus sequence typing (MLST) sequence type 1903 (ST1903) is the most common ST of ceftriaxone-resistant Neisseria gonorrhoeae Here, we report three completed genome sequences of MLST ST1903 N. gonorrhoeae isolates collected from patients at Faculty of Medicine Siriraj Hospital, a university hospital in Bangkok, Thailand, in 2009 to 2011.		https://doi.org/10.1128/AuthorWarrantyLicense.v1		en	Research Article	All Papers/C/Cherdtrakulkiat et al. 2020 - Complete genome sequences of three Neisser ... Thailand with multidrug resistance and multilocus sequence type 1903.pdf
Journal article	Golparian D,Jacobsson S,Ohnishi M,Unemo M	Complete reference genome sequence of the clinical Neisseria gonorrhoeae strain H035, with resistance to the novel antimicrobial zoliflodacin, identified in Japan in 2000	Microbiol. Resour. Announc.	Microbiology Resource Announcements	2023	12	3	e0113022	Ng datasets/Publicly available complete genomes references 1/20/2026	Microbiol Resour Announc	2023-03-16	2026-01-20	2576-098X		http://dx.doi.org/10.1128/mra.01130-22;https://journals.asm.org/doi/10.1128/mra.01130-22;https://pubmed.ncbi.nlm.nih.gov/36853044/;https://www.ncbi.nlm.nih.gov/pubmed/36853044;https://www.ncbi.nlm.nih.gov/pmc/articles/PMC10019152	10.1128/mra.01130-22	36853044	PMC10019152	Zoliflodacin is a promising novel antimicrobial in clinical development for treatment of gonorrhea; currently, it is in a global phase 3 randomized controlled clinical trial. High activity against global Neisseria gonorrhoeae strains has been shown. We present the complete reference genome of the zoliflodacin-resistant strain H035, which was identified in Japan in 2000.				en	Research Article	All Papers/G/Golparian et al. 2023 - Complete reference genome sequence of the clinic ... to the novel antimicrobial zoliflodacin, identified in Japan in 2000.pdf
Journal article	Sichtig H,Minogue T,Yan Y,Stefan C,Hall A,Tallon L,Sadzewicz L,Nadendla S,Klimke W,Hatcher E,Shumway M,Aldea DL,Allen J,Koehler J,Slezak T,Lovell S,Schoepp R,Scherf U	FDA-ARGOS is a database with public quality-controlled reference genomes for diagnostic use and regulatory science	Nat. Commun.	Nature Communications	2019	10	1	3313	Ng datasets/Publicly available complete genomes references 1/20/2026	Springer Science and Business Media LLC	2019-07-25	2026-01-20	2041-1723		http://dx.doi.org/10.1038/s41467-019-11306-6;https://www.nature.com/articles/s41467-019-11306-6;https://pubmed.ncbi.nlm.nih.gov/31346170/;https://www.ncbi.nlm.nih.gov/pubmed/31346170;https://www.ncbi.nlm.nih.gov/pmc/articles/PMC6658474	10.1038/s41467-019-11306-6	31346170	PMC6658474	FDA proactively invests in tools to support innovation of emerging technologies, such as infectious disease next generation sequencing (ID-NGS). Here, we introduce FDA-ARGOS quality-controlled reference genomes as a public database for diagnostic purposes and demonstrate its utility on the example of two use cases. We provide quality control metrics for the FDA-ARGOS genomic database resource and…		https://creativecommons.org/licenses/by/4.0		en	Research Article	All Papers/S/Sichtig et al. 2019 - FDA-ARGOS is a database with public quality-controlled reference genomes for diagnostic use and regulatory science.pdf
Journal article	Nokchan N,Wongsurawat T,Jenjaroenpun P,Nitayanon P,Tribuddharat C	Whole-genome sequence analysis of high-level penicillin-resistant strains and antimicrobial susceptibility of Neisseria gonorrhoeae clinical isolates from Thailand	PLoS One	PloS One	2022	17	7	e0271657	Ng datasets/Publicly available complete genomes references 1/20/2026	Public Library of Science (PLoS)	2022-07-29	2026-01-20	1932-6203		http://dx.doi.org/10.1371/journal.pone.0271657;https://dx.plos.org/10.1371/journal.pone.0271657;https://pubmed.ncbi.nlm.nih.gov/35905043/;https://www.ncbi.nlm.nih.gov/pubmed/35905043;https://www.ncbi.nlm.nih.gov/pmc/articles/PMC9337635	10.1371/journal.pone.0271657	35905043	PMC9337635	BACKGROUND: The increasing rate of antimicrobial-resistant Neisseria gonorrhoeae poses a considerable public health threat due to the difficulty in treating gonococcal infections. This study examined antimicrobial resistance (AMR) to drugs recommended for gonorrhea treatment between 2015 and 2017, and the AMR determinants and genetic compositions of plasmids in 3 gonococcal strains with high-leve…		http://creativecommons.org/licenses/by/4.0/		en	Research Article	All Papers/N/Nokchan et al. 2022 - Whole-genome sequence analysis of high-level penic ... sceptibility of Neisseria gonorrhoeae clinical isolates from Thailand.pdf
Journal article	Nokchan N,Wongsurawat T,Jenjaroenpun P,Nitayanon P,Tribuddharat C	Complete genome sequence of schaalia turicensis strain CT001, isolated from a patient with gonococcal urethritis in Thailand	Microbiol. Resour. Announc.	Microbiology Resource Announcements	2021	10	50	e0083621	Ng datasets/Publicly available complete genomes references 1/20/2026	American Society for Microbiology	2021-12-16	2026-01-20	2576-098X		http://dx.doi.org/10.1128/MRA.00836-21;https://journals.asm.org/doi/10.1128/MRA.00836-21;https://pubmed.ncbi.nlm.nih.gov/34913715/;https://www.ncbi.nlm.nih.gov/pubmed/34913715;https://www.ncbi.nlm.nih.gov/pmc/articles/PMC8675252	10.1128/MRA.00836-21	34913715	PMC8675252	Schaalia turicensis, a Gram-positive bacillus, is a potential pathogen in genital infections. Here, we report the complete genome sequence of S. turicensis strain CT001, which was coisolated with Neisseria gonorrhoeae. Comprehensive analysis revealed the presence of a composite transposon carrying an imperfect class 1 integron in S. turicensis.		https://creativecommons.org/licenses/by/4.0/		en	Research Article	All Papers/N/Nokchan et al. 2021 - Complete genome sequence of schaalia turicensis strain CT001, isolated from a patient with gonococcal urethritis in Thailand.pdf
Journal article	Chen SC,Han Y,Yuan LF,Zhu XY,Yin YP	Identification of internationally disseminated ceftriaxone-resistant Neisseria gonorrhoeae strain FC428, China	Emerg. Infect. Dis.	Emerging Infectious Diseases	2019	25	7	1427-1429	Ng datasets/Publicly available complete genomes references 1/20/2026	Centers for Disease Control and Prevention (CDC)	2019-07	2026-01-20	1080-6059	1080-6040	http://dx.doi.org/10.3201/eid2507.190172;http://wwwnc.cdc.gov/eid/article/25/7/19-0172_article.htm;https://pubmed.ncbi.nlm.nih.gov/30900979/;https://www.ncbi.nlm.nih.gov/pubmed/30900979;https://www.ncbi.nlm.nih.gov/pmc/articles/PMC6590750	10.3201/eid2507.190172	30900979	PMC6590750	In 2016, we identified a ceftriaxone-resistant Neisseria gonorrhoeae isolate in China. The strain genotype was identical to the resistant clone FC428 that originated in Japan. Enhanced international collaborative surveillance programs are crucial to track the transmission of the ceftriaxone-resistant clones.	China; Neisseria gonorrhoeae; antimicrobial resistance; bacteria; ceftriaxone resistance; internationally disseminated clone; sexually transmitted infections			en	Research Article	All Papers/C/Chen et al. 2019 - Identification of internationally disseminated ceftriaxone-resistant Neisseria gonorrhoeae strain FC428, China.pdf
Journal article	Baines SL,da Silva AG,Carter GP,Jennison A,Rathnayake I,Graham RM,Sintchenko V,Wang Q,Rockett RJ,Timms VJ,Martinez E,Ballard S,Tomita T,Isles N,Horan KA,Pitchers W,Stinear TP,Williamson DA,Howden BP,Seemann T,Communicable Diseases Genomics Network Cdgn	Complete microbial genomes for public health in Australia and the Southwest Pacific	Microb. Genom.	Microbial Genomics	2020	6	12		Ng datasets/Publicly available complete genomes references 1/20/2026	Microbiology Society	2020-12	2026-01-20	2057-5858		http://dx.doi.org/10.1099/mgen.0.000471;https://www.microbiologyresearch.org/content/journal/mgen/10.1099/mgen.0.000471;https://pubmed.ncbi.nlm.nih.gov/33180013/;https://www.ncbi.nlm.nih.gov/pubmed/33180013;https://www.ncbi.nlm.nih.gov/pmc/articles/PMC8116684	10.1099/mgen.0.000471	33180013	PMC8116684	Complete genomes of microbial pathogens are essential for the phylogenomic analyses that increasingly underpin core public health laboratory activities. Here, we announce a BioProject (PRJNA556438) dedicated to sharing complete genomes chosen to represent a range of pathogenic bacteria with regional importance to Australia and the Southwest Pacific; enriching the catalogue of globally available c…	genomics; public health microbiology; reference genomes			en	Research Article	All Papers/B/Baines et al. 2020 - Complete microbial genomes for public health in Australia and the Southwest Pacific.pdf
Journal article	Golparian D,Pleininger S,Jacobsson S,Indra A,Unemo M	Complete reference genome sequence of the extensively drug-resistant strain Neisseria gonorrhoeae AT159, with ceftriaxone resistance and High-Level azithromycin resistance, using nanopore Q20+ chemistry and illumina sequencing	Microbiol. Resour. Announc.	Microbiology Resource Announcements	2022	11	9	e0074422	Ng datasets/Publicly available complete genomes references 1/20/2026	Microbiol Resour Announc	2022-09-15	2026-01-20	2576-098X		http://dx.doi.org/10.1128/mra.00744-22;https://journals.asm.org/doi/10.1128/mra.00744-22;https://pubmed.ncbi.nlm.nih.gov/36005764/;https://www.ncbi.nlm.nih.gov/pubmed/36005764;https://www.ncbi.nlm.nih.gov/pmc/articles/PMC9476915	10.1128/mra.00744-22	36005764	PMC9476915	Extensively drug-resistant Neisseria gonorrhoeae (XDR-NG) strains with resistance to the last remaining first-line treatments (ceftriaxone monotherapy or combined with azithromycin) represent the emerging threat of untreatable gonorrhea. We present the complete reference genome sequence of the XDR-NG strain AT159, with ceftriaxone and high-level azithromycin resistance, from Austria.				en	Research Article	All Papers/G/Golparian et al. 2022 - Complete reference genome sequence of the extens ... e and High-Level azithromycin resistance, using nanopore Q20+ ch[...].pdf
Journal article	McHugh MP,Aburajab K,Maxwell A,Anderson J,Cairns F,Cotton S,Gough A,Malloy B,Mathers K,Renwick L,Shepherd J,Templeton KE	Investigation of ceftriaxone-resistant Neisseria gonorrhoeae detected in Scotland, 2018-2024	Sex. Transm. Infect.	Sexually transmitted infections	2025				Ng closed genomes;Ng datasets/Publicly available complete genomes references 1/20/2026	Sex Transm Infect	2025-03-06	2025-08-20	1472-3263	1368-4973	http://dx.doi.org/10.1136/sextrans-2024-056405;https://sti.bmj.com/lookup/doi/10.1136/sextrans-2024-056405;https://pubmed.ncbi.nlm.nih.gov/40050018/;https://www.ncbi.nlm.nih.gov/pubmed/40050018	10.1136/sextrans-2024-056405	40050018		OBJECTIVES: Describe the clinical, phenotypic and genomic characteristics of ceftriaxone-resistant Neisseria gonorrhoeae from Scotland. METHODS: Cases were identified in routine care from 2018 to 2024. Minimum inhibitory concentrations were determined for seven antimicrobial agents. Whole genome sequencing was performed with Illumina and Oxford Nanopore Technology instruments. A phylogeny contain…	Drug Resistance, Bacterial; Gonorrhea; MOLECULAR EPIDEMIOLOGY; NEISSERIA GONORRHOEAE			en	Research Article	All Papers/M/McHugh et al. 2025 - Investigation of ceftriaxone-resistant Neisseria gonorrhoeae detected in Scotland, 2018-2024.pdf
Journal article	Wu HC,Chiu YT,Wu IC,Liou CH,Cheng HW,Kuo SC,Lauderdale TL,Sytwu HK,Liao YC,Chen FJ	Streamlining whole genome sequencing for clinical diagnostics with ONT technology	Sci. Rep.	Scientific reports	2025	15	1	6270	Ng closed genomes;Ng datasets/Publicly available complete genomes references 1/20/2026	Sci Rep	2025-02-20	2025-08-20	2045-2322		http://dx.doi.org/10.1038/s41598-025-90127-8;https://www.nature.com/articles/s41598-025-90127-8;https://pubmed.ncbi.nlm.nih.gov/39979452/;https://www.ncbi.nlm.nih.gov/pubmed/39979452;https://www.ncbi.nlm.nih.gov/pmc/articles/PMC11842811	10.1038/s41598-025-90127-8	39979452	PMC11842811	Recent advances in whole-genome sequencing (WGS) have increased the accessibility of this tool, offering substantial potential for pathogen surveillance, outbreak response, and diagnostics. However, the routine clinical adoption of WGS is hindered by factors such as high costs, technical complexity, and the requirement for bioinformatics expertise for data analysis. To address these challenges, w…				en	Research Article	All Papers/W/Wu et al. 2025 - Streamlining whole genome sequencing for clinical diagnostics with ONT technology.pdf
Journal article	Sangprasert P,Golparian D,Paopang P,Girdthep N,Lawung R,Gopinath D,Thammawijaya P,Kittiyaowanarn R,Unemo M	Complete reference genomes of two ceftriaxone-resistant Neisseria gonorrhoeae strains identified in routine surveillance in Bangkok, Thailand, using Nanopore Q20+ chemistry, VolTRAX V2b, and Illumina sequencing	Microbiol. Resour. Announc.	Microbiology resource announcements	2024	13	3	e0123123	Ng closed genomes;Ng datasets/Representative genomes references 10/21/2025;Ng datasets/Publicly available complete genomes references 1/20/2026	American Society for Microbiology	2024-03-12	2025-08-20	2576-098X		http://dx.doi.org/10.1128/mra.01231-23;https://journals.asm.org/doi/10.1128/mra.01231-23;https://pmc.ncbi.nlm.nih.gov/articles/PMC10927671/;https://pmc.ncbi.nlm.nih.gov/articles/PMC10927671/pdf/mra.01231-23.pdf;https://www.ncbi.nlm.nih.gov/pubmed/38299807;https://www.ncbi.nlm.nih.gov/pmc/articles/PMC10927671	10.1128/mra.01231-23	38299807	PMC10927671	Ceftriaxone-resistant Neisseria gonorrhoeae strains, mostly associated with Asia, threaten gonorrhea treatment. We report the reference genomes of two ceftriaxone-resistant isolates found in routine surveillance in Bangkok, Thailand. The genomes belonged to the more antimicrobial-susceptible genomic lineage B, illustrating that both ceftriaxone-resistant strains and the mosaic penA-60.001 ceftria…	Neisseria gonorrhoeae; Thailand; ceftriaxone resistance	https://creativecommons.org/licenses/by/4.0/		en	Research Article	All Papers/S/Sangprasert et al. 2024 - Complete reference genomes of two ceftriaxone... , Thailand, using Nanopore Q20+ chemistry, VolTRAX V2b, and Illu[...].pdf
Journal article	Unemo M,Sánchez-Busó L,Golparian D,Jacobsson S,Shimuta K,Lan PT,Eyre DW,Cole M,Maatouk I,Wi T,Lahra MM	The novel 2024 WHO Neisseria gonorrhoeae reference strains for global quality assurance of laboratory investigations and superseded WHO N. gonorrhoeae reference strains-phenotypic, genetic and reference genome characterization	J. Antimicrob. Chemother.	The Journal of antimicrobial chemotherapy	2024				Ng closed genomes;Ng datasets/Publicly available complete genomes references 1/20/2026		2024-06-18		0305-7453	1460-2091	http://dx.doi.org/10.1093/jac/dkae176;https://www.ncbi.nlm.nih.gov/pubmed/38889110;https://academic.oup.com/jac/advance-article-pdf/doi/10.1093/jac/dkae176/58301536/dkae176.pdf;https://academic.oup.com/jac/advance-article/doi/10.1093/jac/dkae176/7695846?login=false	10.1093/jac/dkae176	38889110		OBJECTIVES: MDR and XDR Neisseria gonorrhoeae strains remain major public health concerns internationally, and quality-assured global gonococcal antimicrobial resistance (AMR) surveillance is imperative. The WHO global Gonococcal Antimicrobial Surveillance Programme (GASP) and WHO Enhanced GASP (EGASP), including metadata and WGS, are expanding internationally. We present the phenotypic, genetic …			Department of Laboratory Medicine, Faculty of Medicine and Health, WHO Collaborating Centre for Gonorrhoea and Other STIs, National Reference Laboratory for STIs, Microbiology, Örebro University, Örebro, Sweden. Institute for Global Health, University College London (UCL), London, UK. Joint Research Unit 'Infection and Public Health', FISABIO-University of Valencia, Institute for Integrative Syst…	en	Research Article	All Papers/U/Unemo et al. 2024 - The novel 2024 WHO Neisseria gonorrhoeae reference s ... eded WHO N. gonorrhoeae reference strains-phenotypic, genetic and re[...]
Journal article	Shaskolskiy B,Kravtsov D,Kandinov I,Dementieva E,Gryadunov D	Genomic Diversity and Chromosomal Rearrangements in Neisseria gonorrhoeae and Neisseria meningitidis	Int. J. Mol. Sci.	International journal of molecular sciences	2022	23	24		Genomics tools;To read;Ng datasets/Publicly available complete genomes references 1/20/2026		2022-12-09		1422-0067		http://dx.doi.org/10.3390/ijms232415644;https://www.ncbi.nlm.nih.gov/pubmed/36555284;https://www.ncbi.nlm.nih.gov/pmc/articles/PMC9778887;https://www.mdpi.com/1422-0067/23/24/15644	10.3390/ijms232415644	36555284	PMC9778887	Chromosomal rearrangements in N. gonorrhoeae and N. meningitidis were studied with the determination of mobile elements and their role in rearrangements. The results of whole-genome sequencing and de novo genome assembly for 50 N. gonorrhoeae isolates collected in Russia were compared with 96 genomes of N. gonorrhoeae and 138 genomes of N. meningitidis from the databases. Rearrangement events wit…	Neisseria gonorrhoeae; Neisseria meningitidis; chromosomal rearrangements; mobile elements; whole genome sequencing		Center for Precision Genome Editing and Genetic Technologies for Biomedicine, Engelhardt Institute of Molecular Biology, Russian Academy of Sciences, 119991 Moscow, Russia.	en	Research Article	All Papers/S/Shaskolskiy et al. 2022 - Genomic Diversity and Chromosomal Rearrangements in Neisseria gonorrhoeae and Neisseria meningitidis.pdf
Journal article	Hanao M,Aoki K,Ishii Y,Shimuta K,Ohnishi M,Tateda K	Molecular characterization of Neisseria gonorrhoeae isolates collected through a national surveillance programme in Japan, 2013: evidence of the emergence of a ceftriaxone-resistant strain from a ceftriaxone-susceptible lineage	J. Antimicrob. Chemother.	The Journal of antimicrobial chemotherapy	2021	76	7	1769-1775	Ng closed genomes;Ng datasets/Publicly available complete genomes references 1/20/2026		2021-06-18		0305-7453	1460-2091	http://dx.doi.org/10.1093/jac/dkab104;https://www.ncbi.nlm.nih.gov/pubmed/33930160;https://academic.oup.com/jac/article-pdf/76/7/1769/38693530/dkab104.pdf;https://academic.oup.com/jac/article/76/7/1769/6261155?login=false	10.1093/jac/dkab104	33930160		OBJECTIVES: To investigate the spread of ceftriaxone-resistant Neisseria gonorrhoeae lineages similar to strains H041 (2009) and FC428 (2015), we characterized 55 strains collected in 2013 from hospitals across Japan. METHODS: Susceptibility testing and whole-genome sequencing. RESULTS: Susceptibility rates were 58% for cefixime and 98% for ceftriaxone. The 55 strains were whole-genome sequenced …			Department of Microbiology and Infectious Diseases, Toho University Graduate School of Medicine, Tokyo, Japan. Department of Medical Technology, Faculty of Health Science, Tokyo University of Technology, Tokyo, Japan. Department of Microbiology and Infectious Diseases, Toho University School of Medicine, Tokyo, Japan. Department of Bacteriology I, National Institute of Infectious Diseases, Tokyo,…	en	Research Article	All Papers/H/Hanao et al. 2021 - dkab104_supplementary_data.docx;All Papers/H/Hanao et al. 2021 - Molecular characterization of Neisseria gonorrhoeae ... - evidence of the emergence of a ceftriaxone-resistant strain from a[...]
Journal article	Miyake H,Mitobe M,Kubota H,Takano H,Yokoyama K,Sadamasu K	Complete Genome Sequence of Ceftriaxone-Resistant Neisseria gonorrhoeae SS3160, Isolated in Tokyo, Japan	Microbiol Resour Announc	Microbiology resource announcements	2020	9	39		Ng closed genomes;Ng datasets/Publicly available complete genomes references 1/20/2026		2020-09-24		2576-098X		http://dx.doi.org/10.1128/MRA.00886-20;https://www.ncbi.nlm.nih.gov/pubmed/32972945;https://www.ncbi.nlm.nih.gov/pmc/articles/PMC7516156;https://doi.org/10.1128/mra.00886-20;http://dx.doi.org/10.1128/mra.00886-20;https://journals.asm.org/doi/10.1128/MRA.00886-20?url_ver=Z39.88-2003&rfr_id=ori:rid:crossref.org&rfr_dat=cr_pub%20%200pubmed	10.1128/MRA.00886-20	32972945	PMC7516156	We report the complete genome sequence of ceftriaxone-resistant Neisseria gonorrhoeae SS3160, harboring the mosaic penA-60.001 allele. This Japanese isolate has a unique sequence type (ST), ST13429, which was determined by multilocus sequence typing from the chromosome sequence (2,214,955 bp). It carries two plasmids, pConjugative (39,057 bp) and pCryptic (4,207 bp).			Department of Microbiology, Tokyo Metropolitan Institute of Public Health, Tokyo, Japan hirofumi_miyake@member.metro.tokyo.jp. Department of Microbiology, Tokyo Metropolitan Institute of Public Health, Tokyo, Japan.	en	Research Article	All Papers/M/Miyake et al. 2020 - Complete Genome Sequence of Ceftriaxone-Resistant Neisseria gonorrhoeae SS3160, Isolated in Tokyo, Japan.pdf
Journal article	Golparian D,Vestberg N,Södersten W,Jacobsson S,Ohnishi M,Fang H,Bhattarai KH,Unemo M	Multidrug-resistant Neisseria gonorrhoeae isolate SE690: mosaic penA-60.001 gene causing ceftriaxone resistance internationally has spread to the more antimicrobial-susceptible genomic lineage, Sweden, September 2022	Euro Surveill.	Euro surveillance: bulletin Europeen sur les maladies transmissibles = European communicable disease bulletin	2023	28	10		To read;Antibiotic use and resistance;Ng datasets/Representative genomes references 10/21/2025;Ng datasets/Publicly available complete genomes references 1/20/2026		2023-03		1025-496X	1560-7917	http://dx.doi.org/10.2807/1560-7917.ES.2023.28.10.2300125;https://www.ncbi.nlm.nih.gov/pubmed/36892469;https://www.ncbi.nlm.nih.gov/pmc/articles/PMC9999460;https://www.eurosurveillance.org/content/10.2807/1560-7917.ES.2023.28.10.2300125;https://www.eurosurveillance.org/content/10.2807/1560-7917.ES.2023.28.10.2300125?crawler=true	10.2807/1560-7917.ES.2023.28.10.2300125	36892469	PMC9999460	We report a ceftriaxone-resistant, multidrug-resistant urogenital Neisseria gonorrhoeae in a female sex worker in Sweden, September 2022, who was treated with ceftriaxone 1 g, but did not return for test-of-cure. Whole genome sequencing of isolate SE690 identified MLST ST8130, NG-STAR CC1885 (new NG-STAR ST4859) and mosaic penA-60.001. The latter, causing ceftriaxone resistance in the internation…	Neisseria gonorrhoeae; Sweden; antimicrobial resistance; ceftriaxone; multidrug-resistant N. gonorrhoeae (MDR-NG); penA-60; travel		WHO Collaborating Centre for Gonorrhoea and Other STIs, National Reference Laboratory for STIs, Department of Laboratory Medicine, Faculty of Medicine and Health, Ӧrebro University, Ӧrebro, Sweden. Department of Clinical Microbiology, Karolinska University Hospital, Huddinge, Sweden. Department of Venerology at Karolinska University Hospital, Stockholm, Sweden. Department of Bacteriology I, Natio…	en	Research Article	All Papers/G/Golparian et al. 2023 - Multidrug-resistant Neisseria gonorrhoeae isolat ... has spread to the more antimicrobial-susceptible genomic lineage, S[...]
Journal article	White RC,Torralba M,Colt K,Harrison F,Goglin K,Nguyen K,D'Souza R,Bristow CC,Ellis O,Soge OO,Klausner JD,Fouts DE	Closed Genome Sequences of Clinical Neisseria gonorrhoeae Strains Obtained from Combined Oxford Nanopore and Illumina Sequencing	Microbiol Resour Announc	Microbiology resource announcements	2019	8	9		Nanopore;Ng datasets/Publicly available complete genomes references 1/20/2026		2019-02		2576-098X		http://dx.doi.org/10.1128/MRA.00072-19;https://www.ncbi.nlm.nih.gov/pubmed/30834380;https://www.ncbi.nlm.nih.gov/pmc/articles/PMC6395865;https://journals.asm.org/doi/abs/10.1128/MRA.00072-19?url_ver=Z39.88-2003&rfr_id=ori:rid:crossref.org&rfr_dat=cr_pub%3dpubmed;https://journals.asm.org/doi/10.1128/MRA.00072-19?url_ver=Z39.88-2003&rfr_id=ori:rid:crossref.org&rfr_dat=cr_pub%3dpubmed;https://doi.or…	10.1128/MRA.00072-19	30834380	PMC6395865	Neisseria gonorrhoeae is the etiological agent of gonorrhea, the second most common notifiable disease in the United States. Here, we used a hybrid approach combining Oxford Nanopore Technologies MinION and Illumina MiSeq sequencing data to obtain closed genome sequences of nine clinical N. gonorrhoeae isolates.			J. Craig Venter Institute, Rockville, Maryland, USA. J. Craig Venter Institute, La Jolla, California, USA. Division of Infectious Diseases and Global Public Health, Department of Medicine, University of California, San Diego, California, USA. Department of Environmental Health Sciences, Fielding School of Public Health, University of California, Los Angeles, California, USA. Department of Global …	en	Research Article	All Papers/W/White et al. 2019 - Closed Genome Sequences of Clinical Neisseria gonorr ... trains Obtained from Combined Oxford Nanopore and Illumina Sequencing.pdf
