## Supplementary material for "Diversity and evolution of a phase-variable multi-locus antigen in *Neisseria gonorrhoeae*": Table S2 references

Item type	Authors	Title	Journal	Journal (full title)	Publication year	Volume	Issue	Pages	Folders filed in	Publisher	Date published	Date accessed	ISSN	ISSN (alt.)	URLs	DOI	PMID	PMC ID	Abstract	Keywords	Copyright	Affiliation	Language	Subtype	Attachments
Journal article	O'brien JP,Goldenberg DL,Rice PA	Disseminated Gonococcal Infection: A Prospective Analysis of 49 Patients and a Review of Pathophysiology and Immune Mechanisms	Medicine		1983	62	6	395	Opa paper;Ng datasets/Complete genomes sequenced in opa study 1/20/2026		1983-11	2025-12-17			https://journals.lww.com/md-journal/abstract/1983/11000/disseminated_gonococcal_infection__a_prospective.5.aspx;https://journals.lww.com/md-journal/fulltext/1983/11000/disseminated_gonococcal_infection__a_prospective.5.aspx;https://journals.lww.com/md-journal/citation/1983/11000/disseminated_gonococcal_infection__a_prospective.5.aspx				An abstract is unavailable. This article is available as a PDF only.						All Papers/O/O'brien et al. 1983 - Disseminated Gonococcal Infection - A Prospective ... of 49 Patients and a Review of Pathophysiology and Immune Mechanisms.pdf
Journal article	Lee RS,Seemann T,Heffernan H,Kwong JC,Gonçalves da Silva A,Carter GP,Woodhouse R,Dyet KH,Bulach DM,Stinear TP,Howden BP,Williamson DA	Genomic epidemiology and antimicrobial resistance of Neisseria gonorrhoeae in New Zealand	J. Antimicrob. Chemother.	The journal of antimicrobial chemotherapy	2018	73	2	353-364	Ng datasets/Representative genomes references 10/21/2025;Ng datasets/Complete genomes sequenced in opa study 1/20/2026	Oxford Academic	2018-02-01	2025-10-22	0305-7453	1460-2091	https://dx.doi.org/10.1093/jac/dkx405;http://dx.doi.org/10.1093/jac/dkx405;https://academic.oup.com/jac/article/73/2/353/4647718;https://academic.oup.com/jac/article-pdf/73/2/353/24332568/dkx405.pdf;https://www.ncbi.nlm.nih.gov/pubmed/29182725;https://www.ncbi.nlm.nih.gov/pmc/articles/PMC5890773	10.1093/jac/dkx405	29182725	PMC5890773	Background: Antimicrobial-resistant Neisseria gonorrhoeae is a major threat to public health. No studies to date have examined the genomic epidemiology of gonorrhoea in the Western Pacific Region, where the incidence of gonorrhoea is particularly high. Methods: A population-level study of N. gonorrhoeae in New Zealand (October 2014 to May 2015). Comprehensive susceptibility testing and WGS data w…	ceftriaxone; azithromycin; mutation; drug resistance, microbial; genome; neisseria gonorrhoeae; new zealand; epidemiology; malnutrition-inflammation-cachexia syndrome; whole genome sequencing; penicillin; tetracycline; alleles; antimicrobials; public health medicine; drug resistance			en	Research Article	All Papers/L/Lee et al. 2018 - Genomic epidemiology and antimicrobial resistance of Neisseria gonorrhoeae in New Zealand.pdf
Journal article	Grad YH,Kirkcaldy RD,Trees D,Dordel J,Harris SR,Goldstein E,Weinstock H,Parkhill J,Hanage WP,Bentley S,Lipsitch M	Genomic epidemiology of Neisseria gonorrhoeae with reduced susceptibility to cefixime in the USA: a retrospective observational study	Lancet Infect. Dis.	The Lancet infectious diseases	2014	14	3	220-226	Ng datasets/Complete genomes sequenced in opa study 1/20/2026		2014-03		1473-3099	1474-4457	http://dx.doi.org/10.1016/S1473-3099(13)70693-5;https://www.thelancet.com/journals/laninf/article/PIIS1473-3099(13)70693-5/abstract;https://pmc.ncbi.nlm.nih.gov/articles/PMC4030102/;https://linkinghub.elsevier.com/retrieve/pii/S1473309913706935;https://www.ncbi.nlm.nih.gov/pubmed/24462211;https://www.ncbi.nlm.nih.gov/pmc/articles/PMC4030102	10.1016/S1473-3099(13)70693-5	24462211	PMC4030102	BACKGROUND: The emergence of Neisseria gonorrhoeae with decreased susceptibility to extended spectrum cephalosporins raises the prospect of untreatable gonorrhoea. In the absence of new treatments, efforts to slow the increasing incidence of resistant gonococcus require insight into the factors that contribute to its emergence and spread. We assessed the relatedness between isolates in the USA an…				en	Research Article	All Papers/G/Grad et al. 2014 - Genomic epidemiology of Neisseria gonorrhoeae with re ... tibility to cefixime in the USA - a retrospective observational study.pdf
Journal article	Bristow CC,Mortimer TD,Morris S,Grad YH,Soge OO,Wakatake E,Pascual R,Murphy SM,Fryling KE,Adamson PC,Dillon JA,Parmar NR,Le HHL,Van Le H,Ovalles Ureña RM,Mitchev N,Mlisana K,Wi T,Dickson SP,Klausner JD	Whole-genome sequencing to predict antimicrobial susceptibility profiles in Neisseria gonorrhoeae	J. Infect. Dis.	The journal of infectious diseases	2023	227	7	917-925	Ng datasets;Ng datasets/Representative genomes references 10/21/2025;Ng datasets/Complete genomes sequenced in opa study 1/20/2026	Oxford University Press (OUP)	2023-04-12	2025-08-20	1537-6613	0022-1899	http://dx.doi.org/10.1093/infdis/jiad027;https://academic.oup.com/jid/article/227/7/917/7025705;https://pubmed.ncbi.nlm.nih.gov/36735316/;https://www.ncbi.nlm.nih.gov/pubmed/36735316;https://www.ncbi.nlm.nih.gov/pmc/articles/PMC10319951	10.1093/infdis/jiad027	36735316	PMC10319951	BACKGROUND: Neisseria gonorrhoeae is a major public health problem due to increasing incidence and antimicrobial resistance. Genetic markers of reduced susceptibility have been identified; the extent to which those are representative of global antimicrobial resistance is unknown. We evaluated the performance of whole-genome sequencing (WGS) used to predict susceptibility to ciprofloxacin and othe…	Neisseria gonorrhoeae ; antimicrobial susceptibility testing; whole-genome sequencing	https://academic.oup.com/pages/standard-publication-reuse-rights		en	Research Article	All Papers/B/Bristow et al. 2023 - Whole-genome sequencing to predict antimicrobial susceptibility profiles in Neisseria gonorrhoeae.pdf
Journal article	Williamson DA,Chow EPF,Gorrie CL,Seemann T,Ingle DJ,Higgins N,Easton M,Taiaroa G,Grad YH,Kwong JC,Fairley CK,Chen MY,Howden BP	Bridging of Neisseria gonorrhoeae lineages across sexual networks in the HIV pre-exposure prophylaxis era	Nat. Commun.	Nature communications	2019	10	1	3988	Ng transmission networks;Ng datasets/Representative genomes references 10/21/2025;Ng datasets/Complete genomes sequenced in opa study 1/20/2026	Springer Science and Business Media LLC	2019-09-05	2024-07-09	2041-1723	2041-1723	https://www.nature.com/articles/s41467-019-12053-4;https://www.nature.com/articles/s41467-019-12053-4.pdf;http://dx.doi.org/10.1038/s41467-019-12053-4;https://www.ncbi.nlm.nih.gov/pubmed/31488838;https://www.ncbi.nlm.nih.gov/pmc/articles/PMC6728426	10.1038/s41467-019-12053-4	31488838	PMC6728426	Whole genome sequencing (WGS) has been used to investigate transmission of Neisseria gonorrhoeae, but to date, most studies have not combined genomic data with detailed information on sexual behaviour to define the extent of transmission across population risk groups (bridging). Here, through combined epidemiological and genomic analysis of 2,186N. gonorrhoeae isolates from Australia, we show wid…		https://creativecommons.org/licenses/by/4.0		en	Research Article	All Papers/W/Williamson et al. 2019 - Bridging of Neisseria gonorrhoeae lineages across sexual networks in the HIV pre-exposure prophylaxis era.pdf
Journal article	Grad YH,Harris SR,Kirkcaldy RD,Green AG,Marks DS,Bentley SD,Trees D,Lipsitch M	Genomic Epidemiology of Gonococcal Resistance to Extended-Spectrum Cephalosporins, Macrolides, and Fluoroquinolones in the United States, 2000-2013	J. Infect. Dis.	The Journal of infectious diseases	2016	214	10	1579-1587	Ng antibiotic resistance;Ng datasets/Complete genomes sequenced in opa study 1/20/2026		2016-11-15		0022-1899	1537-6613	http://dx.doi.org/10.1093/infdis/jiw420;https://www.ncbi.nlm.nih.gov/pubmed/27638945;https://www.ncbi.nlm.nih.gov/pmc/articles/PMC5091375;https://academic.oup.com/jid/article-lookup/doi/10.1093/infdis/jiw420;https://academic.oup.com/jid/article-pdf/214/10/1579/20938243/jiw420.pdf;https://academic.oup.com/jid/article/214/10/1579/2290876?login=false	10.1093/infdis/jiw420	27638945	PMC5091375	BACKGROUND: Treatment of Neisseria gonorrhoeae infection is empirical and based on population-wide susceptibilities. Increasing antimicrobial resistance underscores the potential importance of rapid diagnostic tests, including sequence-based tests, to guide therapy. However, the usefulness of sequence-based diagnostic tests depends on the prevalence and dynamics of the resistance mechanisms. METH…	Neisseria gonorrhoeae; antibiotic resistance; cephalosporins; fluoroquinolones; genomic epidemiology; gonorrhea; macrolides; molecular diagnostics		Department of Immunology and Infectious Diseases. Division of Infectious Diseases, Brigham and Women's Hospital and Harvard Medical School. Wellcome Trust Sanger Institute, Hinxton. Centers for Disease Control and Prevention, Atlanta, Georgia. Department of Systems Biology, Harvard Medical School, Boston, Massachusetts. Department of Medicine, University of Cambridge and Addenbrookes Hospital, Ca…	en	Research Article	All Papers/G/Grad et al. 2016 - Genomic Epidemiology of Gonococcal Resistance to Exte ... ins, Macrolides, and Fluoroquinolones in the United States, 2000-2013.pdf
Journal article	Mortimer TD,Pathela P,Crawley A,Rakeman JL,Lin Y,Harris SR,Blank S,Schillinger JA,Grad YH	The Distribution and Spread of Susceptible and Resistant Neisseria gonorrhoeae Across Demographic Groups in a Major Metropolitan Center	Clin. Infect. Dis.	Clinical infectious diseases: an official publication of the Infectious Diseases Society of America	2021	73	9	e3146-e3155	Ng antibiotic resistance;Ng datasets/Representative genomes references 10/21/2025;Ng datasets/Complete genomes sequenced in opa study 1/20/2026		2021-11-02		1058-4838	1537-6591	http://dx.doi.org/10.1093/cid/ciaa1229;https://www.ncbi.nlm.nih.gov/pubmed/32829411;https://www.ncbi.nlm.nih.gov/pmc/articles/PMC8563204;https://academic.oup.com/cid/article-lookup/doi/10.1093/cid/ciaa1229;https://academic.oup.com/cid/article-pdf/73/9/e3146/41056859/ciaa1229.pdf;https://academic.oup.com/cid/article/73/9/e3146/5896040?login=false	10.1093/cid/ciaa1229	32829411	PMC8563204	BACKGROUND: Genomic epidemiology studies of gonorrhea in the United States have primarily focused on national surveillance for antibiotic resistance, and patterns of local transmission between demographic groups of resistant and susceptible strains are unknown. METHODS: We analyzed a convenience sample of genome sequences, antibiotic susceptibility, and patient data from 897 gonococcal isolates c…	antimicrobial resistance; epidemiology; gonorrhea; sexually transmitted infection; whole genome sequencing		Department of Immunology and Infectious Diseases, Harvard T.H. Chan School of Public Health, Boston, Massachusetts, USA. Bureau of Sexually Transmitted Infections, New York City Department of Health and Mental Hygiene, New York City, New York, USA. Bureau of Public Health Laboratory, New York City Department of Health and Mental Hygiene, New York City, New York, USA. Microbiotica Ltd, Biodata Inn…	en	Research Article	All Papers/M/Mortimer et al. 2021 - The Distribution and Spread of Susceptible and Re ... gonorrhoeae Across Demographic Groups in a Major Metropolitan Center.pdf
Journal article	Sánchez-Busó L,Golparian D,Corander J,Grad YH,Ohnishi M,Flemming R,Parkhill J,Bentley SD,Unemo M,Harris SR	The impact of antimicrobials on gonococcal evolution	Nat Microbiol	Nature microbiology	2019	4	11	1941-1950	Ng antibiotic resistance;Ng datasets/Representative genomes references 10/21/2025;Ng datasets/Complete genomes sequenced in opa study 1/20/2026		2019-11		2058-5276		http://dx.doi.org/10.1038/s41564-019-0501-y;https://www.ncbi.nlm.nih.gov/pubmed/31358980;https://www.ncbi.nlm.nih.gov/pmc/articles/PMC6817357;https://doi.org/10.1038/s41564-019-0501-y;https://www.nature.com/articles/s41564-019-0501-y;https://www.nature.com/articles/s41564-019-0501-y.pdf	10.1038/s41564-019-0501-y	31358980	PMC6817357	The sexually transmitted pathogen Neisseria gonorrhoeae is regarded as being on the way to becoming an untreatable superbug. Despite its clinical importance, little is known about its emergence and evolution, and how this corresponds with the introduction of antimicrobials. We present a genome-based phylogeographical analysis of 419 gonococcal isolates from across the globe. Results indicate that…			Pathogen Genomics, Wellcome Sanger Institute, Wellcome Genome Campus, Hinxton, UK. WHO Collaborating Centre for Gonorrhoea and other Sexually Transmitted Infections, National Reference Laboratory for Sexually Transmitted Infections, Department of Laboratory Medicine, Clinical Microbiology, Faculty of Medicine and Health, Örebro University, Örebro, Sweden. Helsinki Institute for Information Techno…	en	Research Article	All Papers/S/Sánchez-Busó et al. 2019 - The impact of antimicrobials on gonococcal evolution.pdf
